# Genome editing of phylogenetically distinct bacteria using portable retron-mediated recombineering

**DOI:** 10.1101/2025.06.16.660010

**Authors:** Alejandro González-Delgado, Laura Bonillo-Lopez, Milo S Johnson, Nastassia Knödlseder, Ching-Chung Ko, Yassir Lekbach, Jee-Hwan Oh, Hemaa Selvakumar, Michael C Wold, Zihan Yu, Virginia Aragón, Jeffrey A Gralnick, Marc Güell, Graham F Hatfull, Benjamin K Keitz, Britt Koskella, Vivek K Mutalik, Jan-Peter van Pijkeren, Seth L Shipman

## Abstract

Advanced genome editing technologies have enabled rapid and flexible rewriting of the *Escherichia coli* genome, benefiting fundamental biology and biomanufacturing. Unfortunately, some of the most useful technologies to advance genome editing in *E. coli* have not yet been ported into other bacterial species. For instance, the addition of bacterial retrons to the genome editing toolbox has increased the efficiency of recombineering in *E. coli* by enabling sustained, abundant production of ssDNA recombineering donors by reverse transcription that install flexible, precise edits in the prokaryotic chromosome. To extend the utility of this technology beyond *E. coli*, we surveyed the portability and versatility of retron-mediated recombineering across three different bacterial phyla (*Proteobacteria, Bacillota* and *Actinomycetota*) and a total of 15 different species. We found that retron recombineering is functional in all species tested, reaching editing efficiencies above 20% in six of them, above 40% in three of them, and above 90% in two of them. We also tested the extension of the recombitron architecture optimizations and strain backgrounds in a subset of hosts to additionally increase editing rates. The broad recombitron survey carried out in this study forms the basis for widespread use of retron-derived technologies through the whole Bacteria domain.
