## Supplemental Tables 1-6 for "Genome editing of phylogenetically distinct bacteria using portable retron-mediated recombineering"

### Sheet: Supplemental Table 1, Bacteria
	Species	Strain	Parental Strain	NCBI identifier	Genotype	Target	RT-DNA Donor sequence (5'-3')	Reference/Supplier
	Escherichia coli	bMS.346	MG1655	NC_000913	exoI- recJ- araB::T7RNAP-tetA	lacZ gene	ATGACCATGATTACGGATTCACTGGCCGTCGTTTTGTCGTGACTGGGAAAACCCTGGCGTTACCCAACTT	Bhattarai-Kline et al., (2022)
	Citrobacter freundii	ATCC 8090		NZ_CP049015.1	Wild-type	lacZ gene	ATGAACCTGAACACAGATTCACTCTCCGCTGTTCTGCCGTGACTGGGAAAATCCCGGCGTCACGCAGCTC	from ATCC® 8090
	Klebsiella pneumoniae	ATCC 10031			Wild-type	lacZ gene	GTTCTGCCAGTCTTCACGGGCGAGGACGGCGTGAAGGAGTGTGGCTGCGGCCGGTATCGCTAATTTGCAT	from ATCC® 10031
	Erwinia amylovora	Eat8			Wild-type	intergenic region	TTTTATGCTCCCGCCAGTAACAAAAACCTACAAACCGCCAACCACATGAAACTTCCGAACCATAATGGTG	Koskella lab
	Vibrio natriegens	ATCC 14048		NZ_CP141822.1	Wild-type	flgH gene	CGAATCATTACTTTTCGACAAATCCGCGTTAGCCGATTTAGTCGCGCTCGTGGTTTCATCTAACGTTACA	from ATCC® 14048; Gralnick lab
	Aeromonas hydrophila	ATCC 7966		NC_008570.1	Wild-type	flgH gene	GATGATGTCGCCCACCTTGTGCGCCTTGATGTCACTGTAGATGCCGTTGACCTGATCGGGCTGGAAGATG	from ATCC® 7966; Gralnick lab
	Shewanella oneidensis	JG2150	MR-1	NC_004347.2	glmS::lacZ	lacZ gene	ATGACCATGATTACGGATTCACTGGCCGTCGTTTTGTCGTGACTGGGAAAACCCTGGCGTTACCCAACTT	Corts et al., (2019); Gralnick lab
	Pseudomonas aeruginosa	PAO1		NC_002516.2	Wild-type	phzM gene	ACGGGACTTCCATTCCCCGGTAACAACTTGTATCAACGCGCAGCAGCAAGATTCGAATTATTCATCTTTT	Bondy-Denomy lab
	Pseudomonas putida	KT2440		NZ_CP097528.1	Wild-type	ykgJ gene	CCAAGACCGTGATCCACCCTATAAAGATGAAAACGTGATCGCCGCGGCCGAAGTCGACCGCCTGGAGACC	Keith lab
	Pseudomnas syringae	B728a		NC_007005.1	Wild-type	intergenic region	CGGATAGGATTTTTTTACGCCGATGCACATCAGTTCTAGCACTACTGCTAGGTTGTTGCCCGGGTACGGA	Koskella lab
	Acinetobacter baylyi	ADP1		NC_005966	Wild-type	glycosiltransferase	AAGGCTGGAATAAACTTTTTCAGATTTTCAGCTTCAGGCAGGAACAACACATGACAAGAACGGCGTTAAT	Mutalik lab
	Lactobacillus reuteri	ATCC PTA 6475		NC_010609.1	Wild-type	rpoB gene	CCAGTTCATGGATCAAACCAACCCATTAGGTGAATTAAGCAGAAAGCGTCGTCTTTCAGCGCTTGGTCCTGGTGGTTTGA	Van Pijkeren lab
	Streptococcus suis	P1/7		NC_012925.1	Wild-type	purA gene	CATTAGCAGACAAGAAGTCTGTAATTTTACCCTTAGTCGCCCCACTGGGTTCCTACAACAACTACTGATG	Gottschalk lab; Aragon lab
	Cutibacterium acnes	KPA171202		NC_006085.1	Wild-type	beta-galactosidase	TTGCCAATGCCGACACCGCACACAGGCTCGACGATTGACGAACCTTATTCCCTGGCACGGTCCGGTAGCT	from DSM 16379, Güell lab
	Mycobacterium smegmatis	MC2 155		NC_008596.1	Wild-type	hypothetical protein (Ms_5894)	CCTCTGGCGCCGGGGTGATGGTGTCCAGCGGCTCACACGGGCCCCGCCGGGCGTGACGCACGACGGCGCA	Hatfull lab

### Sheet: Supplemental Table 2, Retrons
	Retron	Node (Mestre et al., 2020)	RT-Clade	Retron subtype	Accession Number	Phylum	Species/Strain
	Kva1	208	1	II-A1	fig|244366.32.peg.1886	Proteobacteria	Klebsiella variicola
	Csp1	430	2	Ec107-like	fig|1226325.3.peg.2005	Firmicutes	Clostridium sp. KLE 1755
	Ban1	808	5	III-A5	fig|1392.364.peg.2564	Firmicutes	Bacillus anthracis
	Abe1	824	7	IX	fig|170623.6.peg.4661	Prtoeobacteria	Azotobacter beijerinckii
	Eco2	1036	8	I-C1	WP_140159440.1	Proteobacteria	Escherichia coli
	Eas1	1421	9	III-A3	fig|1421338.3.peg.151	Protobacteria	Enterobacter asburiae L1
	Ebu1	1429	9	III-A2	fig|1619244.3.peg.1323	Proteobacteria	Enterobacter bugandensis
	Hcl1	1520	9	II-A3	fig|720554.3.peg.188	Firmictues	Hungateiclostridium clariflavum DSM 19732
	Eco1	1550	9	II-A3	WP_099010551.1	Proteobacteria	Escherichia coli BL21
	Tsp1	1732	10	XIII	fig|2005459.3.peg.7019	Cyanobacteria	Tolypothrix sp. NIES-4075

### Sheet: Supplemental Table 3, Stats
	Figure 2
	Panel	Biological Replicates	Comparison	Test	P value	P value summary
	2i	3	Ban1 recombitron: wt vs longer a1-a2 ncRNA	unpaired t test, two sided	0.806	ns
		3	Ebu1 recombitron: wt vs longer a1-a2 ncRNA	unpaired t test, two sided	0.0018	**
	2j	3	Eas1recombitron: wt vs longer a1-a2 ncRNA	unpaired t test, two sided	0.29	ns
		3	Ebu1 recombitron: wt vs longer a1-a2 ncRNA	unpaired t test, two sided	0.097	ns
	2h	3	Eas1 recombitron in K. pneumoniae: wt vs ΔrecJ/ΔsbcB strain	unpaired t test, two sided	<0.0001	****
	Figure 3
	Panel	Biological Replicates	Comparison	Test	P value	P value summary
	3e	3	Eas1 recombitron: wt vs longer a1-a2 ncRNA	unpaired t test, two sided	<0.0001	****
	3g	3	edit type and vs dRT	one-way Annova	<0.0001	****
			deletion vs replacement	Tukey's multiple comparisons test (corrected)	0.1472	ns
			deletion vs dRT	Tukey's multiple comparisons test (corrected)	<0.0001	****
	3h	3	J23115 vs lac promoter	unpaired t test, two sided	0.2152	ns
	3i	3	mtrC target: leading vs lagging	unpaired t test, two sided	0.24	ns
			fglH target: leading vs lagging		0.0029	**
	Figure 4
	Panel	Biological Replicates	Comparison	Test	P value	P value summary
	4f	3	wt vs inv ori in P. aeruginosa with -Kva1 recombitron	unpaired t test, two sided	0.0365	*
			wt vs inv ori in P. aeruginosa with -Eas1 recombitron		0.0013	**
	4h		wt vs inv ori in P. syringae with -Kva1 recombitron	unpaired t test, two sided	0.0392	*
	Supplementary Fig 3
	Panel	Biological Replicates	Comparison	Test	P value	P value summary
	Supplementary Fig 3i	3	Different promoters in E. coli	one-way Annova	0.5336	ns
	Supplementary Fig 3k	3	Different promoters in C. freundii	one-way Annova	0.3589	ns
	Supplementary Fig 3k	3	Different promoter in K. pneumoniae	one-way Annova	0.5792	ns
	Supplementary Fig 3
	Panel	Biological Replicates	Comparison	Test	P value	P value summary
	Supplementary Fig 4e	3	Eco1 in pBWB162 vs RSF1010 backbone	unpaired t test, two sided	0.0161	*
			Eco2 in pBWB162 vs RSF1010 backbone		0.2172	ns
			Eas1 in pBWB162 vs RSF1010 backbone		0.9408	ns
			Ebu1 in pBWB162 vs RSF1010 backbone		0.0105	*

### Sheet: Supplemental Table 4, Plasmids
	For Expression in	Name	Addgene Name	Addgene ref. number	Origin of replication	Expressed parts	Target gene	Promoter	Inducer (working concentration)	Used in (panels)	Reference
	Broad host range: Gram-	pORTMAGE-Ec1	pORTMAGE-Ec1	138474	RSF1010	CspRecT, EcMutLE32K		XylS/Pm	m-toluic acid (1mM)	1c	Wannier et al., (2020)
		pAGD201			RSF1010	Eco1 RT and ncRNA, CspRecT, MutLE32K	rpoB	XylS/Pm	m-toluic acid (1mM)	1c	Gonzalez-Delgado et al., (2024)
		pAGD322			RSF1010	Eco1 RT and ncRNA, CspRecT, EcSSB	rpoB	XylS/Pm	m-toluic acid (1mM)	1c	This work
		pAGD466	pREC1010-Eco1	240680	RSF1010	Eco1 RT and ncRNA, CspRecT, EcSSB	SapI Stuffer	XylS/Pm	m-toluic acid (1mM)	2, 3, Supplementary Fig. 3	This work
		pAGD467	pREC1010-Eco2	240681	RSF1010	Eco2 RT and ncRNA, CspRecT, EcSSB	SapI Stuffer	XylS/Pm	m-toluic acid (1mM)	2, 3, Supplementary Fig. 3	This work
		pAGD468	pREC1010_Ban1	240682	RSF1010	Ban1 RT and ncRNA, CspRecT, EcSSB	SapI Stuffer	XylS/Pm	m-toluic acid (1mM)	2, 3, Supplementary Fig. 3	This work
		pAGD469	pREC1010-Abe1	240683	RSF1010	Abe1 RT and ncRNA, CspRecT, EcSSB	SapI Stuffer	XylS/Pm	m-toluic acid (1mM)	2, 3, Supplementary Fig. 3	This work
		pAGD470	pREC1010-Kva1	240684	RSF1010	Kva1 RT and ncRNA, CspRecT, EcSSB	SapI Stuffer	XylS/Pm	m-toluic acid (1mM)	2, 3, Supplementary Fig. 3	This work
		pAGD471	pREC1010-Eas1	240685	RSF1010	Eas1 RT and ncRNA, CspRecT, EcSSB	SapI Stuffer	XylS/Pm	m-toluic acid (1mM)	2, 3, Supplementary Fig. 3	This work
		pAGD472	pREC1010-Csp1	240686	RSF1010	Csp1 RT and ncRNA, CspRecT, EcSSB	SapI Stuffer	XylS/Pm	m-toluic acid (1mM)	2, 3, Supplementary Fig. 3	This work
		pAGD473	pREC1010-Tsp1	240687	RSF1010	Tsp1 RT and ncRNA, CspRecT, EcSSB	SapI Stuffer	XylS/Pm	m-toluic acid (1mM)	2, 3, Supplementary Fig. 3	This work
		pAGD474	pREC1010-Ebu1	240688	RSF1010	Ebu1 RT and ncRNA, CspRecT, EcSSB	SapI Stuffer	XylS/Pm	m-toluic acid (1mM)	2, 3, Supplementary Fig. 3	This work
		pAGD475	pREC1010-Hcl1	240689	RSF1010	Hcl1 RT and ncRNA, CspRecT, EcSSB	SapI Stuffer	XylS/Pm	m-toluic acid (1mM)	2, 3, Supplementary Fig. 3	This work
		pAGD497	pREC1010C-Eco1	240690	RSF1010	Eco1 RT and ncRNA, CspRecT, EcSSB	SapI Stuffer	J23115	Constitutive	Supplementary Fig. 3	This work
		pAGD498	pREC1010lac-Eco1	240691	RSF1010	Eco1 RT and ncRNA, CspRecT, EcSSB	SapI Stuffer	plac/lacI	IPTG (1mM) and Arabinose (0.2% w/w)	Supplementary Fig. 3	This work
		pAGD619	pREC1010lac-Eco2	240692	RSF1010	Eco2 RT and ncRNA, CspRecT, EcSSB	SapI Stuffer	plac/lacI	IPTG (1mM)	3	This work
		pAGD620	pREC1010lac_Ban1	240693	RSF1010	Ban1 RT and ncRNA, CspRecT, EcSSB	SapI Stuffer	plac/lacI	IPTG (1mM)	3	This work
		pAGD621	pREC1010lac-Abe1	240694	RSF1010	Abe1 RT and ncRNA, CspRecT, EcSSB	SapI Stuffer	plac/lacI	IPTG (1mM)	3	This work
		pAGD622	pREC1010lac-Kva1	240695	RSF1010	Kva1 RT and ncRNA, CspRecT, EcSSB	SapI Stuffer	plac/lacI	IPTG (1mM)	3	This work
		pAGD623	pREC1010lac-Eas1	240696	RSF1010	Eas1 RT and ncRNA, CspRecT, EcSSB	SapI Stuffer	plac/lacI	IPTG (1mM)	3	This work
		pAGD624	pREC1010lac-Csp1	240697	RSF1010	Csp1 RT and ncRNA, CspRecT, EcSSB	SapI Stuffer	plac/lacI	IPTG (1mM)	3	This work
		pAGD625	pREC1010lac-Tsp1	240698	RSF1010	Tsp1 RT and ncRNA, CspRecT, EcSSB	SapI Stuffer	plac/lacI	IPTG (1mM)	3	This work
		pAGD626	pREC1010lac-Ebu1	240699	RSF1010	Ebu1 RT and ncRNA, CspRecT, EcSSB	SapI Stuffer	plac/lacI	IPTG (1mM)	3	This work
		pAGD627	pREC1010lac-Hcl1	240700	RSF1010	Hcl1 RT and ncRNA, CspRecT, EcSSB	SapI Stuffer	plac/lacI	IPTG (1mM)	3	This work
	Escherichia coli	pAGD230			p15A	Eco1 RT and ncRNA	lacz	T7/lacI	IPTG (1mM) and Arabinose (0.2% w/w)	1c	Gonzalez-Delgado et al., (2024)
		pAGD383			p15A	Eco1 RT and ncRNA, CspRecT	lacz	T7/lacI	IPTG (1mM) and Arabinose (0.2% w/w)	1c	This work
		pAGD418			pBR322	Eco1 RT and ncRNA, CspRecT	lacz	T7/lacI	IPTG (1mM) and Arabinose (0.2% w/w)	1c	This work
		pAGD439			p15A	Eco1 RT and ncRNA, CspRecT	lacz	plac/lacI	IPTG (1mM) and Arabinose (0.2% w/w)	1c	This work
		pAGD440			p15A	Eco1 RT and ncRNA, CspRecT	lacz	J23115	Constitutive	1c	This work
		pAGD499			RSF1010	Eco1 RT and ncRNA, CspRecT, EcSSB	lacz	XylS/Pm	m-toluic acid (1mM)	2b, 2e, Supplementary Fig. 3a, 3d, 3g	This work
		pAGD500			RSF1010	Eco2 RT and ncRNA, CspRecT, EcSSB	lacz	XylS/Pm	m-toluic acid (1mM)	2b, 2e, Supplementary Fig. 3a, 3d	This work
		pAGD501			RSF1010	Ban1 RT and ncRNA, CspRecT, EcSSB	lacz	XylS/Pm	m-toluic acid (1mM)	2b, 2e, Supplementary Fig. 3a, 3d	This work
		pAGD502			RSF1010	Abe1 RT and ncRNA, CspRecT, EcSSB	lacz	XylS/Pm	m-toluic acid (1mM)	2b, 2e, Supplementary Fig. 3a, 3d	This work
		pAGD503			RSF1010	Kva1 RT and ncRNA, CspRecT, EcSSB	lacz	XylS/Pm	m-toluic acid (1mM)	2b, 2e, Supplementary Fig. 3a, 3d	This work
		pAGD504			RSF1010	Eas1 RT and ncRNA, CspRecT, EcSSB	lacz	XylS/Pm	m-toluic acid (1mM)	2b, 2e, Supplementary Fig. 3a, 3d	This work
		pAGD505			RSF1010	Csp1 RT and ncRNA, CspRecT, EcSSB	lacz	XylS/Pm	m-toluic acid (1mM)	2b, 2e, Supplementary Fig. 3a, 3d	This work
		pAGD506			RSF1010	Tsp1 RT and ncRNA, CspRecT, EcSSB	lacz	XylS/Pm	m-toluic acid (1mM)	2b, 2e, Supplementary Fig. 3a, 3d	This work
		pAGD507			RSF1010	Ebu1 RT and ncRNA, CspRecT, EcSSB	lacz	XylS/Pm	m-toluic acid (1mM)	2b, 2e, Supplementary Fig. 3a, 3d	This work
		pAGD508			RSF1010	Hcl1 RT and ncRNA, CspRecT, EcSSB	lacz	XylS/Pm	m-toluic acid (1mM)	2b, 2e, Supplementary Fig. 3a, 3d	This work
		pAGD509			RSF1010	Eco1 RT and ncRNA, CspRecT, EcSSB	lacz	J23115	Constitutive	3f, 3g, 3h, Supplementary Fig. 3g	This work
		pAGD510			RSF1010	Eco1 RT and ncRNA, CspRecT, EcSSB	lacz	plac/lacI	IPTG (1mM) and Arabinose (0.2% w/w)	Supplementary Fig. 3g	This work
	Citrobacter freundii	pAGD511			RSF1010	Eco1 RT and ncRNA, CspRecT, EcSSB	lacz	XylS/Pm	m-toluic acid (1mM)	2c, 2f, 2i, Supplementary Fig. 3b, 3e, 3h	This work
		pAGD512			RSF1010	Eco2 RT and ncRNA, CspRecT, EcSSB	lacz	XylS/Pm	m-toluic acid (1mM)	2c, 2f , Supplementary Fig. 3b, 3e	This work
		pAGD513			RSF1010	Ban1 RT and ncRNA, CspRecT, EcSSB	lacz	XylS/Pm	m-toluic acid (1mM)	2c, 2f, 2i, Supplementary Fig. 3b, 3e	This work
		pAGD514			RSF1010	Abe1 RT and ncRNA, CspRecT, EcSSB	lacz	XylS/Pm	m-toluic acid (1mM)	2c, 2f , Supplementary Fig. 3b, 3e	This work
		pAGD515			RSF1010	Kva1 RT and ncRNA, CspRecT, EcSSB	lacz	XylS/Pm	m-toluic acid (1mM)	2c, 2f , Supplementary Fig. 3b, 3e	This work
		pAGD516			RSF1010	Eas1 RT and ncRNA, CspRecT, EcSSB	lacz	XylS/Pm	m-toluic acid (1mM)	2c, 2f, 2i, Supplementary Fig. 3b, 3e	This work
		pAGD517			RSF1010	Csp1 RT and ncRNA, CspRecT, EcSSB	lacz	XylS/Pm	m-toluic acid (1mM)	2c, 2f , Supplementary Fig. 3b, 3e	This work
		pAGD518			RSF1010	Tsp1 RT and ncRNA, CspRecT, EcSSB	lacz	XylS/Pm	m-toluic acid (1mM)	2c, 2f , Supplementary Fig. 3b, 3e	This work
		pAGD519			RSF1010	Ebu1 RT and ncRNA, CspRecT, EcSSB	lacz	XylS/Pm	m-toluic acid (1mM)	2c, 2f , Supplementary Fig. 3b, 3e	This work
		pAGD520			RSF1010	Hcl1 RT and ncRNA, CspRecT, EcSSB	lacz	XylS/Pm	m-toluic acid (1mM)	2c, 2f , Supplementary Fig. 3b, 3e	This work
		pAGD521			RSF1010	Eco1 RT and ncRNA, CspRecT, EcSSB	lacz	J23115	Constitutive	Supplementary Fig. 3h	This work
		pAGD522			RSF1010	Eco1 RT and ncRNA, CspRecT, EcSSB	lacz	plac/lacI	IPTG (1mM)	Supplementary Fig. 3h	This work
		pAGD573			RSF1010	Ban1 RT and longer a1-a2 ncRNA, CspRecT, EcSSB	lacz	XylS/Pm	m-toluic acid (1mM)	2i	This work
		pAGD680	pREC1010-opEbu1	240702	RSF1010	Ebu1 RT and longer a1-a2 ncRNA, CspRecT, EcSSB	lacz	XylS/Pm	m-toluic acid (1mM)	2i	This work
	Klebsiella pneumoniae	pAGD523			RSF1010	Eco1 RT and ncRNA, CspRecT, EcSSB	lacz	XylS/Pm	m-toluic acid (1mM)	2cd, 2g, 2j Supplementary Fig. 3c, 3f, 3i	This work
		pAGD524			RSF1010	Eco2 RT and ncRNA, CspRecT, EcSSB	lacz	XylS/Pm	m-toluic acid (1mM)	2cd, 2g, Supplementary Fig. 3c, 3f	This work
		pAGD525			RSF1010	Ban1 RT and ncRNA, CspRecT, EcSSB	lacz	XylS/Pm	m-toluic acid (1mM)	2cd, 2g, Supplementary Fig. 3c, 3f	This work
		pAGD526			RSF1010	Abe1 RT and ncRNA, CspRecT, EcSSB	lacz	XylS/Pm	m-toluic acid (1mM)	2cd, 2g, Supplementary Fig. 3c, 3f	This work
		pAGD527			RSF1010	Kva1 RT and ncRNA, CspRecT, EcSSB	lacz	XylS/Pm	m-toluic acid (1mM)	2cd, 2g, Supplementary Fig. 3c, 3f	This work
		pAGD528			RSF1010	Eas1 RT and ncRNA, CspRecT, EcSSB	lacz	XylS/Pm	m-toluic acid (1mM)	2cd, 2g, 2j, 2k, Supplementary Fig. 3c, 3f	This work
		pAGD529			RSF1010	Csp1 RT and ncRNA, CspRecT, EcSSB	lacz	XylS/Pm	m-toluic acid (1mM)	2cd, 2g, Supplementary Fig. 3c, 3f	This work
		pAGD530			RSF1010	Tsp1 RT and ncRNA, CspRecT, EcSSB	lacz	XylS/Pm	m-toluic acid (1mM)	2cd, 2g, Supplementary Fig. 3c, 3f	This work
		pAGD531			RSF1010	Ebu1 RT and ncRNA, CspRecT, EcSSB	lacz	XylS/Pm	m-toluic acid (1mM)	2cd, 2g, 2j Supplementary Fig. 3c, 3f	This work
		pAGD532			RSF1010	Hcl1 RT and ncRNA, CspRecT, EcSSB	lacz	XylS/Pm	m-toluic acid (1mM)	2cd, 2g, Supplementary Fig. 3c, 3f	This work
		pAGD533			RSF1010	Eco1 RT and ncRNA, CspRecT, EcSSB	lacz	J23115	Constitutive	Supplementary Fig. 3i	This work
		pAGD534			RSF1010	Eco1 RT and ncRNA, CspRecT, EcSSB	lacz	plac/lacI	IPTG (1mM)	Supplementary Fig. 3i	This work
		pAGD576	pREC1010-opEas1	240701	RSF1010	Eas1 RT and longer a1-a2 ncRNA, CspRecT, EcSSB	lacz	XylS/Pm	m-toluic acid (1mM)	2i, 2k	This work
		pAGD578			RSF1010	Ebu1 RT and longer a1-a2 ncRNA, CspRecT, EcSSB	lacz	XylS/Pm	m-toluic acid (1mM)	2i	This work
	Erwinia amylovorans	pAGD589			RSF1010	Eco1 RT and ncRNA, CspRecT, EcSSB	intergenic region	XylS/Pm	m-toluic acid (1mM)	3b	This work
		pAGD591			RSF1010	Ban1 RT and ncRNA, CspRecT, EcSSB	intergenic region	XylS/Pm	m-toluic acid (1mM)	3b	This work
		pAGD593			RSF1010	Kva1 RT and ncRNA, CspRecT, EcSSB	intergenic region	XylS/Pm	m-toluic acid (1mM)	3b	This work
		pAGD594			RSF1010	Eas1 RT and ncRNA, CspRecT, EcSSB	intergenic region	XylS/Pm	m-toluic acid (1mM)	3b	This work
		pAGD598			RSF1010	Hcl1 RT and ncRNA, CspRecT, EcSSB	intergenic region	XylS/Pm	m-toluic acid (1mM)	3b	This work
	Vibrio natriegens	pAGD640			RSF1010	Eco1 RT and ncRNA, CspRecT, EcSSB	fglH	plac/lacI	IPTG (1mM)	3c	This work
		pAGD641			RSF1010	Eco2 RT and ncRNA, CspRecT, EcSSB	fglH	plac/lacI	IPTG (1mM)	3c	This work
		pAGD643			RSF1010	Abe1 RT and ncRNA, CspRecT, EcSSB	fglH	plac/lacI	IPTG (1mM)	3c	This work
		pAGD644			RSF1010	Kva1 RT and ncRNA, CspRecT, EcSSB	fglH	plac/lacI	IPTG (1mM)	3c	This work
		pAGD646			RSF1010	Csp1 RT and ncRNA, CspRecT, EcSSB	fglH	plac/lacI	IPTG (1mM)	3c	This work
		pAGD647			RSF1010	Tsp1 RT and ncRNA, CspRecT, EcSSB	fglH	plac/lacI	IPTG (1mM)	3c	This work
	Aeromonas hydrophila	pAGD650			RSF1010	Eco1 RT and ncRNA, CspRecT, EcSSB	fglH	plac/lacI	IPTG (1mM)	3d	This work
		pAGD651			RSF1010	Eco2 RT and ncRNA, CspRecT, EcSSB	fglH	plac/lacI	IPTG (1mM)	3d	This work
		pAGD652			RSF1010	Ban1 RT and ncRNA, CspRecT, EcSSB	fglH	plac/lacI	IPTG (1mM)	3d	This work
		pAGD653			RSF1010	Abe1 RT and ncRNA, CspRecT, EcSSB	fglH	plac/lacI	IPTG (1mM)	3d	This work
		pAGD654			RSF1010	Kva1 RT and ncRNA, CspRecT, EcSSB	fglH	plac/lacI	IPTG (1mM)	3d	This work
		pAGD655			RSF1010	Eas1 RT and ncRNA, CspRecT, EcSSB	fglH	plac/lacI	IPTG (1mM)	3d	This work
		pAGD656			RSF1010	Csp1 RT and ncRNA, CspRecT, EcSSB	fglH	plac/lacI	IPTG (1mM)	3d	This work
		pAGD657			RSF1010	Tsp1 RT and ncRNA, CspRecT, EcSSB	fglH	plac/lacI	IPTG (1mM)	3d	This work
		pAGD658			RSF1010	Ebu1 RT and ncRNA, CspRecT, EcSSB	fglH	plac/lacI	IPTG (1mM)	3d	This work
		pAGD659			RSF1010	Hcl1 RT and ncRNA, CspRecT, EcSSB	fglH	plac/lacI	IPTG (1mM)	3d	This work
	Shewanella onoidensis	pAGD772			RSF1010	Eco2 RT and ncRNA, CspRecT, EcSSB	lacZ	J23115	Constitutive	3f	This work
		pAGD773			RSF1010	Ban1 RT and ncRNA, CspRecT, EcSSB	lacZ	J23115	Constitutive	3f	This work
		pAGD774			RSF1010	Abe1 RT and ncRNA, CspRecT, EcSSB	lacZ	J23115	Constitutive	3f	This work
		pAGD775			RSF1010	Kva1 RT and ncRNA, CspRecT, EcSSB	lacZ	J23115	Constitutive	3f	This work
		pAGD776			RSF1010	Eas1 RT and ncRNA, CspRecT, EcSSB	lacZ	J23115	Constitutive	3f	This work
		pAGD777			RSF1010	Csp1 RT and ncRNA, CspRecT, EcSSB	lacZ	J23115	Constitutive	3f	This work
		pAGD778			RSF1010	Tsp1 RT and ncRNA, CspRecT, EcSSB	lacZ	J23115	Constitutive	3f	This work
		pAGD779			RSF1010	Ebu1 RT and ncRNA, CspRecT, EcSSB	lacZ	J23115	Constitutive	3f	This work
		pAGD780			RSF1010	Hcl1 RT and ncRNA, CspRecT, EcSSB	lacZ	J23115	Constitutive	3f	This work
		pAGD817			RSF1010	Eco1 dRT and ncRNA, CspRecT, EcSSB	lacZ	J23115	Constitutive	3g	This work
		pAGD510_lacZs			RSF1011	Eco1 RT and ncRNA, CspRecT, EcSSB	lacZ replacement	J23115	Constitutive	3g	This work
		pAGD509_mtrCsyn			RSF1012	Eco1 RT and ncRNA, CspRecT, EcSSB	mtrC leading	J23115	Constitutive	3i	This work
		pAGD509_mtrCsynr			RSF1013	Eco1 RT and ncRNA, CspRecT, EcSSB	mtrC lagging	J23115	Constitutive	3i	This work
		pAGD863			RSF1014	Eco1 RT and ncRNA, CspRecT, EcSSB	flgH leading	J23115	Constitutive	3i	This work
		pAGD864			RSF1015	Eco1 RT and ncRNA, CspRecT, EcSSB	flgH lagging		Constitutive	3i	This work
	Pseudomonas sp.	pORTMAGE-Pa1	pORTMAGE-Pa1	138475	BBR1	PapRecT, PaMutLE36K		XylS/Pm	m-toluic acid (1mM)	4	Wannier et al., (2020)
		pAGD477			BBR1	PapRecT, PaSSB		XylS/Pm	m-toluic acid (1mM)	4, Supplementary Fig. 4a	This work
		pAGD478			BBR1	Eco1 RT and ncRNA, PapRecT, PaSSB	SapI Stuffer	XylS/Pm	m-toluic acid (1mM)	4	This work
		pAGD479			BBR1	Eco2 RT and ncRNA, PapRecT, PaSSB	SapI Stuffer	XylS/Pm	m-toluic acid (1mM)	4	This work
		pAGD480			BBR1	Ban1 RT and ncRNA, PapRecT, PaSSB	SapI Stuffer	XylS/Pm	m-toluic acid (1mM)	4	This work
		pAGD481			BBR1	Abe1 RT and ncRNA, PapRecT, PaSSB	SapI Stuffer	XylS/Pm	m-toluic acid (1mM)	4	This work
		pAGD482			BBR1	Kva1 RT and ncRNA, PapRecT, PaSSB	SapI Stuffer	XylS/Pm	m-toluic acid (1mM)	4	This work
		pAGD483			BBR1	Eas1 RT and ncRNA, PapRecT, PaSSB	SapI Stuffer	XylS/Pm	m-toluic acid (1mM)	4	This work
		pAGD484			BBR1	Csp1 RT and ncRNA, PapRecT, PaSSB	SapI Stuffer	XylS/Pm	m-toluic acid (1mM)	4	This work
		pAGD485			BBR1	Tsp1 RT and ncRNA, PapRecT, PaSSB	SapI Stuffer	XylS/Pm	m-toluic acid (1mM)	4	This work
		pAGD486			BBR1	Ebu1 RT and ncRNA, PapRecT, PaSSB	SapI Stuffer	XylS/Pm	m-toluic acid (1mM)	4	This work
		pAGD487			BBR1	Hcl1 RT and ncRNA, PapRecT, PaSSB	SapI Stuffer	XylS/Pm	m-toluic acid (1mM)	4	This work
	Pseudomonas aeruginosa	pAGD535			BBR1	Eco1 RT and ncRNA, PapRecT, PaSSB	phzM	XylS/Pm	m-toluic acid (1mM)	4b, Supplementary Fig. 4a, 4b	This work
		pAGD536			BBR1	Eco2 RT and ncRNA, PapRecT, PaSSB	phzM	XylS/Pm	m-toluic acid (1mM)	4b, Supplementary Fig. 4a, 4b	This work
		pAGD537			BBR1	Ban1 RT and ncRNA, PapRecT, PaSSB	phzM	XylS/Pm	m-toluic acid (1mM)	4b, Supplementary Fig. 4a, 4b	This work
		pAGD538			BBR1	Abe1 RT and ncRNA, PapRecT, PaSSB	phzM	XylS/Pm	m-toluic acid (1mM)	4b, Supplementary Fig. 4a, 4b	This work
		pAGD539			BBR1	Kva1 RT and ncRNA, PapRecT, PaSSB	phzM	XylS/Pm	m-toluic acid (1mM)	4b, 4f, Supplementary Fig. 4a, 4b, 4c	This work
		pAGD540			BBR1	Eas1 RT and ncRNA, PapRecT, PaSSB	phzM	XylS/Pm	m-toluic acid (1mM)	4b, 4f, Supplementary Fig. 4a, 4b, 4c	This work
		pAGD541			BBR1	Csp1 RT and ncRNA, PapRecT, PaSSB	phzM	XylS/Pm	m-toluic acid (1mM)	4b, Supplementary Fig. 4a, 4b	This work
		pAGD542			BBR1	Tsp1 RT and ncRNA, PapRecT, PaSSB	phzM	XylS/Pm	m-toluic acid (1mM)	4b, Supplementary Fig. 4a, 4b	This work
		pAGD543			BBR1	Ebu1 RT and ncRNA, PapRecT, PaSSB	phzM	XylS/Pm	m-toluic acid (1mM)	4b, Supplementary Fig. 4a, 4b	This work
		pAGD544			BBR1	Hcl1 RT and ncRNA, PapRecT, PaSSB	phzM	XylS/Pm	m-toluic acid (1mM)	4b, Supplementary Fig. 4a, 4b	This work
		pAGD749			inverted BBR1	Eco1 RT and ncRNA, PapRecT, PaSSB	phzM	XylS/Pm	m-toluic acid (1mM)	Supplementary Fig. 4c	This work
		pAGD750			inverted BBR1	Eco2 RT and ncRNA, PapRecT, PaSSB	phzM	XylS/Pm	m-toluic acid (1mM)	Supplementary Fig. 4c	This work
		pAGD751			inverted BBR1	Ban1 RT and ncRNA, PapRecT, PaSSB	phzM	XylS/Pm	m-toluic acid (1mM)	Supplementary Fig. 4c	This work
		pAGD752			inverted BBR1	Abe1 RT and ncRNA, PapRecT, PaSSB	phzM	XylS/Pm	m-toluic acid (1mM)	Supplementary Fig. 4c	This work
		pAGD729	pRECBRR1-Kva1	240703	inverted BBR1	Kva1 RT and ncRNA, PapRecT, PaSSB	phzM	XylS/Pm	m-toluic acid (1mM)	4f, Supplementary Fig. 4c	This work
		pAGD730			inverted BBR1	Eas1 RT and ncRNA, PapRecT, PaSSB	phzM	XylS/Pm	m-toluic acid (1mM)	4f, Supplementary Fig. 4c	This work
		pAGD753			inverted BBR1	Csp1 RT and ncRNA, PapRecT, PaSSB	phzM	XylS/Pm	m-toluic acid (1mM)	Supplementary Fig. 4c	This work
		pAGD754			inverted BBR1	Tsp1 RT and ncRNA, PapRecT, PaSSB	phzM	XylS/Pm	m-toluic acid (1mM)	Supplementary Fig. 4c	This work
		pAGD755			inverted BBR1	Ebu1 RT and ncRNA, PapRecT, PaSSB	phzM	XylS/Pm	m-toluic acid (1mM)	Supplementary Fig. 4c	This work
		pAGD756			inverted BBR1	Hcl1 RT and ncRNA, PapRecT, PaSSB	phzM	XylS/Pm	m-toluic acid (1mM)	Supplementary Fig. 4c	This work
	Pseudomona putida	pAGD545			BBR1	Eco1 RT and ncRNA, PapRecT, PaSSB	ykgJ	XylS/Pm	m-toluic acid (1mM)	4c	This work
		pAGD546			BBR1	Eco2 RT and ncRNA, PapRecT, PaSSB	ykgJ	XylS/Pm	m-toluic acid (1mM)	4c	This work
		pAGD547			BBR1	Ban1 RT and ncRNA, PapRecT, PaSSB	ykgJ	XylS/Pm	m-toluic acid (1mM)	4c	This work
		pAGD548			BBR1	Abe1 RT and ncRNA, PapRecT, PaSSB	ykgJ	XylS/Pm	m-toluic acid (1mM)	4c	This work
		pAGD549			BBR1	Kva1 RT and ncRNA, PapRecT, PaSSB	ykgJ	XylS/Pm	m-toluic acid (1mM)	4c	This work
		pAGD550			BBR1	Eas1 RT and ncRNA, PapRecT, PaSSB	ykgJ	XylS/Pm	m-toluic acid (1mM)	4c	This work
		pAGD551			BBR1	Csp1 RT and ncRNA, PapRecT, PaSSB	ykgJ	XylS/Pm	m-toluic acid (1mM)	4c	This work
		pAGD552			BBR1	Tsp1 RT and ncRNA, PapRecT, PaSSB	ykgJ	XylS/Pm	m-toluic acid (1mM)	4c	This work
		pAGD553			BBR1	Ebu1 RT and ncRNA, PapRecT, PaSSB	ykgJ	XylS/Pm	m-toluic acid (1mM)	4c	This work
		pAGD554			BBR1	Hcl1 RT and ncRNA, PapRecT, PaSSB	ykgJ	XylS/Pm	m-toluic acid (1mM)	4c	This work
		pAGD757			inverted BBR1	Eco1 RT and ncRNA, PapRecT, PaSSB	ykgJ	XylS/Pm	m-toluic acid (1mM)	Supplementary Fig. 4d	This work
		pAGD758			inverted BBR1	Eco2 RT and ncRNA, PapRecT, PaSSB	ykgJ	XylS/Pm	m-toluic acid (1mM)	Supplementary Fig. 4d	This work
		pAGD759			inverted BBR1	Ban1 RT and ncRNA, PapRecT, PaSSB	ykgJ	XylS/Pm	m-toluic acid (1mM)	Supplementary Fig. 4d	This work
		pAGD760			inverted BBR1	Abe1 RT and ncRNA, PapRecT, PaSSB	ykgJ	XylS/Pm	m-toluic acid (1mM)	Supplementary Fig. 4d	This work
		pAGD761			inverted BBR1	Kva1 RT and ncRNA, PapRecT, PaSSB	ykgJ	XylS/Pm	m-toluic acid (1mM)	Supplementary Fig. 4d	This work
		pAGD762			inverted BBR1	Eas1 RT and ncRNA, PapRecT, PaSSB	ykgJ	XylS/Pm	m-toluic acid (1mM)	Supplementary Fig. 4d	This work
		pAGD763			inverted BBR1	Csp1 RT and ncRNA, PapRecT, PaSSB	ykgJ	XylS/Pm	m-toluic acid (1mM)	Supplementary Fig. 4d	This work
		pAGD764			inverted BBR1	Tsp1 RT and ncRNA, PapRecT, PaSSB	ykgJ	XylS/Pm	m-toluic acid (1mM)	Supplementary Fig. 4d	This work
		pAGD765			inverted BBR1	Ebu1 RT and ncRNA, PapRecT, PaSSB	ykgJ	XylS/Pm	m-toluic acid (1mM)	Supplementary Fig. 4d	This work
		pAGD766			inverted BBR1	Hcl1 RT and ncRNA, PapRecT, PaSSB	ykgJ	XylS/Pm	m-toluic acid (1mM)	Supplementary Fig. 4d	This work
	Pseudomonas syringae	pAGD609			BBR1	Eco1 RT and ncRNA, PapRecT, PaSSB	intergenic region	XylS/Pm	m-toluic acid (1mM)	4d	This work
		pAGD610			BBR1	Eco2 RT and ncRNA, PapRecT, PaSSB	intergenic region	XylS/Pm	m-toluic acid (1mM)	4d	This work
		pAGD611			BBR1	Ban1 RT and ncRNA, PapRecT, PaSSB	intergenic region	XylS/Pm	m-toluic acid (1mM)	4d	This work
		pAGD612			BBR1	Abe1 RT and ncRNA, PapRecT, PaSSB	intergenic region	XylS/Pm	m-toluic acid (1mM)	4d	This work
		pAGD613			BBR1	Kva1 RT and ncRNA, PapRecT, PaSSB	intergenic region	XylS/Pm	m-toluic acid (1mM)	4d, 4h	This work
		pAGD614			BBR1	Eas1 RT and ncRNA, PapRecT, PaSSB	intergenic region	XylS/Pm	m-toluic acid (1mM)	4d	This work
		pAGD615			BBR1	Csp1 RT and ncRNA, PapRecT, PaSSB	intergenic region	XylS/Pm	m-toluic acid (1mM)	4d	This work
		pAGD616			BBR1	Tsp1 RT and ncRNA, PapRecT, PaSSB	intergenic region	XylS/Pm	m-toluic acid (1mM)	4d	This work
		pAGD617			BBR1	Ebu1 RT and ncRNA, PapRecT, PaSSB	intergenic region	XylS/Pm	m-toluic acid (1mM)	4d	This work
		pAGD618			BBR1	Hcl1 RT and ncRNA, PapRecT, PaSSB	intergenic region	XylS/Pm	m-toluic acid (1mM)	4d	This work
		pAGD781			inverted BBR1	Eco1 RT and ncRNA, PapRecT, PaSSB	intergenic region	XylS/Pm	m-toluic acid (1mM)	Supplementary Fig. 4e	This work
		pAGD782			inverted BBR1	Eco2 RT and ncRNA, PapRecT, PaSSB	intergenic region	XylS/Pm	m-toluic acid (1mM)	Supplementary Fig. 4e	This work
		pAGD783			inverted BBR1	Ban1 RT and ncRNA, PapRecT, PaSSB	intergenic region	XylS/Pm	m-toluic acid (1mM)	Supplementary Fig. 4e	This work
		pAGD784			inverted BBR1	Abe1 RT and ncRNA, PapRecT, PaSSB	intergenic region	XylS/Pm	m-toluic acid (1mM)	Supplementary Fig. 4e	This work
		pAGD785			inverted BBR1	Kva1 RT and ncRNA, PapRecT, PaSSB	intergenic region	XylS/Pm	m-toluic acid (1mM)	4h, Supplementary Fig. 4e	This work
		pAGD786			inverted BBR1	Eas1 RT and ncRNA, PapRecT, PaSSB	intergenic region	XylS/Pm	m-toluic acid (1mM)	Supplementary Fig. 4e	This work
		pAGD787			inverted BBR1	Csp1 RT and ncRNA, PapRecT, PaSSB	intergenic region	XylS/Pm	m-toluic acid (1mM)	Supplementary Fig. 4e	This work
		pAGD788			inverted BBR1	Tsp1 RT and ncRNA, PapRecT, PaSSB	intergenic region	XylS/Pm	m-toluic acid (1mM)	Supplementary Fig. 4e	This work
		pAGD789			inverted BBR1	Ebu1 RT and ncRNA, PapRecT, PaSSB	intergenic region	XylS/Pm	m-toluic acid (1mM)	Supplementary Fig. 4e	This work
		pAGD790			inverted BBR1	Hcl1 RT and ncRNA, PapRecT, PaSSB	intergenic region	XylS/Pm	m-toluic acid (1mM)	Supplementary Fig. 4e	This work
	Acinetobacter baylyi	pBWB162	pBWB162	140632	pBAV1k	mCherry		trc/lacI	IPTG (1mM)	4	Biggs et al., (2020)
		pAGD698			pBAV1k	Eco1 RT and ncRNA, CspRecT, EcSSB	SapI Stuffer	trc/lacI	IPTG (1mM)	4	This work
		pAGD699			pBAV1k	Eco2 RT and ncRNA, CspRecT, EcSSB	SapI Stuffer	trc/lacI	IPTG (1mM)	4	This work
		pAGD700			pBAV1k	Ban1 RT and ncRNA, CspRecT, EcSSB	SapI Stuffer	trc/lacI	IPTG (1mM)	4	This work
		pAGD701			pBAV1k	Abe1 RT and ncRNA, CspRecT, EcSSB	SapI Stuffer	trc/lacI	IPTG (1mM)	4	This work
		pAGD702			pBAV1k	Kva1 RT and ncRNA, CspRecT, EcSSB	SapI Stuffer	trc/lacI	IPTG (1mM)	4	This work
		pAGD703			pBAV1k	Eas1 RT and ncRNA, CspRecT, EcSSB	SapI Stuffer	trc/lacI	IPTG (1mM)	4	This work
		pAGD704			pBAV1k	Csp1 RT and ncRNA, CspRecT, EcSSB	SapI Stuffer	trc/lacI	IPTG (1mM)	4	This work
		pAGD705			pBAV1k	Tsp1 RT and ncRNA, CspRecT, EcSSB	SapI Stuffer	trc/lacI	IPTG (1mM)	4	This work
		pAGD706			pBAV1k	Ebu1 RT and ncRNA, CspRecT, EcSSB	SapI Stuffer	trc/lacI	IPTG (1mM)	4	This work
		pAGD707			pBAV1k	Hcl1 RT and ncRNA, CspRecT, EcSSB	SapI Stuffer	trc/lacI	IPTG (1mM)	4	This work
		pAGD708			pBAV1k	Eco1 RT and ncRNA, CspRecT, EcSSB	glycosiltransferase	trc/lacI	IPTG (1mM)	4i, Supplementary Fig. 4f	This work
		pAGD709			pBAV1k	Eco2 RT and ncRNA, CspRecT, EcSSB	glycosiltransferase	trc/lacI	IPTG (1mM)	4i, Supplementary Fig. 4f	This work
		pAGD710			pBAV1k	Ban1 RT and ncRNA, CspRecT, EcSSB	glycosiltransferase	trc/lacI	IPTG (1mM)	4i, Supplementary Fig. 4f	This work
		pAGD711			pBAV1k	Abe1 RT and ncRNA, CspRecT, EcSSB	glycosiltransferase	trc/lacI	IPTG (1mM)	4	This work
		pAGD712			pBAV1k	Kva1 RT and ncRNA, CspRecT, EcSSB	glycosiltransferase	trc/lacI	IPTG (1mM)	4	This work
		pAGD713			pBAV1k	Eas1 RT and ncRNA, CspRecT, EcSSB	glycosiltransferase	trc/lacI	IPTG (1mM)	4i, Supplementary Fig. 4f	This work
		pAGD714			pBAV1k	Csp1 RT and ncRNA, CspRecT, EcSSB	glycosiltransferase	trc/lacI	IPTG (1mM)	4	This work
		pAGD715			pBAV1k	Tsp1 RT and ncRNA, CspRecT, EcSSB	glycosiltransferase	trc/lacI	IPTG (1mM)	4	This work
		pAGD716			pBAV1k	Ebu1 RT and ncRNA, CspRecT, EcSSB	glycosiltransferase	trc/lacI	IPTG (1mM)	4	This work
		pAGD717			pBAV1k	Hcl1 RT and ncRNA, CspRecT, EcSSB	glycosiltransferase	trc/lacI	IPTG (1mM)	4	This work
	Lactobacillus reuteri	pVPL3017			SH71	recT1 (LRΦ1, L. reuteri 6475 )		Porfx	pSIP induction peptide (20 ng/µl)	5c, 5d, Supplementary Fig. 5a, 5b	(Oh and van Pijkeren, 2014)
		pVPL32349			pAMβ1	Csp1 RT and ncRNA	rpoB	Psuc	sucrose (50 mM)	5c, 5d	This work
		pVPL32350			pAMβ1	Lna1 RT and ncRNA	rpoB	Psuc	sucrose (50 mM)	5d	This work
		pVPL32351			pAMβ1	Ebu1 RT and ncRNA	rpoB	Psuc	sucrose (50 mM)	5d	This work
	Streptococcus suis	pSStarget			pIL253/p15A	Cas9 and gRNA		pCas	constitutive	5	Gussak et al., (2023)
		pLBL3			pIL253/p15A	Eco1 RT and ncRNA, CspRecT, EcSSB	SapI Stuffer	pCas	constitutive	5	This work
		pLBL4			pIL253/p15A	Eco2 RT and ncRNA, CspRecT, EcSSB	SapI Stuffer	pCas	constitutive	5	This work
		pLBL5			pIL253/p15A	Ban1 RT and ncRNA, CspRecT, EcSSB	SapI Stuffer	pCas	constitutive	5	This work
		pLBL6			pIL253/p15A	Abe1 RT and ncRNA, CspRecT, EcSSB	SapI Stuffer	pCas	constitutive	5	This work
		pLBL7			pIL253/p15A	Kva1 RT and ncRNA, CspRecT, EcSSB	SapI Stuffer	pCas	constitutive	5	This work
		pLBL8			pIL253/p15A	Eas1 RT and ncRNA, CspRecT, EcSSB	SapI Stuffer	pCas	constitutive	5	This work
		pLBL9			pIL253/p15A	Csp1 RT and ncRNA, CspRecT, EcSSB	SapI Stuffer	pCas	constitutive	5	This work
		pLBL10			pIL253/p15A	Tsp1 RT and ncRNA, CspRecT, EcSSB	SapI Stuffer	pCas	constitutive	5	This work
		pLBL11			pIL253/p15A	Ebu1 RT and ncRNA, CspRecT, EcSSB	SapI Stuffer	pCas	constitutive	5	This work
		pLBL12			pIL253/p15A	Hcl1 RT and ncRNA, CspRecT, EcSSB	SapI Stuffer	pCas	constitutive	5	This work
		pLBL13			pIL253/p15A	Eco1 RT and ncRNA, CspRecT, EcSSB	purA	pCas	constitutive	5	This work
		pLBL14			pIL253/p15A	Eco2 RT and ncRNA, CspRecT, EcSSB	purA	pCas	constitutive	5	This work
		pLBL15			pIL253/p15A	Ban1 RT and ncRNA, CspRecT, EcSSB	purA	pCas	constitutive	5	This work
		pLBL16			pIL253/p15A	Abe1 RT and ncRNA, CspRecT, EcSSB	purA	pCas	constitutive	5	This work
		pLBL17			pIL253/p15A	Kva1 RT and ncRNA, CspRecT, EcSSB	purA	pCas	constitutive	5	This work
		pLBL18			pIL253/p15A	Eas1 RT and ncRNA, CspRecT, EcSSB	purA	pCas	constitutive	5	This work
		pLBL19			pIL253/p15A	Csp1 RT and ncRNA, CspRecT, EcSSB	purA	pCas	constitutive	5	This work
		pLBL20			pIL253/p15A	Tsp1 RT and ncRNA, CspRecT, EcSSB	purA	pCas	constitutive	5	This work
		pLBL21			pIL253/p15A	Ebu1 RT and ncRNA, CspRecT, EcSSB	purA	pCas	constitutive	5e	This work
		pLBL22			pIL253/p15A	Hcl1 RT and ncRNA, CspRecT, EcSSB	purA	pCas	constitutive	5	This work
		pLBL23	pRECSS-Ebu1	240704	pIL253/p15A	Ebu1 RT and ncRNA, CspRecT, EcSSB	purA	Pg	constitutive	5e	This work
	Mycobacterium smegmatis	pJV62	pJV62	26910	ColE1/oriM	Che9c gp61		amiA/amiC/amiD/amiS	acetamide (0.2% w/w)	5f, Supplementary Fig 5d, 5e	van Kessel et al., (2008)
		pAGD579	pRECMYC-Eco1	240705	ColE1/oriM	M. smegmatis codon optimized Eco1 RT and ncRNA, Che9c gp61	Ms_5894	amiA/amiC/amiD/amiS	acetamide (0.2% w/w)	5f, Supplementary Fig 5d, 5e	This work
		pAGD580	pRECMYC-Eco2	240706	ColE1/oriM	M. smegmatis codon optimized Eco2 RT and ncRNA, Che9c gp61	Ms_5894	amiA/amiC/amiD/amiS	acetamide (0.2% w/w)	5f, Supplementary Fig 5d, 5e	This work
		pAGD581	pRECMYC-Ban1	240707	ColE1/oriM	M. smegmatis codon optimizedBan1 RT and ncRNA, Che9c gp61	Ms_5894	amiA/amiC/amiD/amiS	acetamide (0.2% w/w)	5f, Supplementary Fig 5d, 5e	This work
		pAGD582	pRECMYC-Abe1	240708	ColE1/oriM	M. smegmatis codon optimized Abe1 RT and ncRNA, Che9c gp61	Ms_5894	amiA/amiC/amiD/amiS	acetamide (0.2% w/w)	5f, Supplementary Fig 5d, 5e	This work
		pAGD583	pRECMYC-Kva1	240709	ColE1/oriM	M. smegmatis codon optimized Kva1 RT and ncRNA, Che9c gp61	Ms_5894	amiA/amiC/amiD/amiS	acetamide (0.2% w/w)	5f, Supplementary Fig 5d, 5e	This work
		pAGD584	pRECMYC-Eas1	240710	ColE1/oriM	M. smegmatis codon optimized Eas1 RT and ncRNA, Che9c gp61	Ms_5894	amiA/amiC/amiD/amiS	acetamide (0.2% w/w)	5f, Supplementary Fig 5d, 5e	This work
		pAGD585	pRECMYC-Csp1	240711	ColE1/oriM	M. smegmatis codon optimized Csp1 RT and ncRNA, Che9c gp61	Ms_5894	amiA/amiC/amiD/amiS	acetamide (0.2% w/w)	5f, Supplementary Fig 5d, 5e	This work
		pAGD586	pRECMYC-Tsp1	240712	ColE1/oriM	M. smegmatis codon optimized Tsp1 RT and ncRNA, Che9c gp61	Ms_5894	amiA/amiC/amiD/amiS	acetamide (0.2% w/w)	5f, Supplementary Fig 5d, 5e	This work
		pAGD587	pRECMYC-Ebu1	240713	ColE1/oriM	M. smegmatis codon optimized Ebu1 RT and ncRNA, Che9c gp61	Ms_5894	amiA/amiC/amiD/amiS	acetamide (0.2% w/w)	5f, Supplementary Fig 5d, 5e	This work
		pAGD588	pRECMYC-Hcl1	240714	ColE1/oriM	M. smegmatis codon optimized Hcl1 RT and ncRNA, Che9c gp61	Ms_5894	amiA/amiC/amiD/amiS	acetamide (0.2% w/w)	5f, Supplementary Fig 5d, 5e	This work
	Cutibacterium acnes	pBRESP36A			ColE1/p545			PPA1340 promoter	Constitutive	5	Jore et al., (2001)
		pAGD684			ColE1/p545	Cutibacterium acnes codon optimized CspRecT and EcSSB		PPA1340 promoter	Constitutive	5	This work
		pAGD685			ColE1/p545	Cutibacterium acnes codon optimized Eco1 RT and ncRNA CspRecT and EcSSB	beta-gal	PPA1340 promoter	Constitutive	5	This work
		pAGD686			ColE1/p545	Cutibacterium acnes codon optimized Ban1 RT and ncRNA CspRecT and EcSSB	beta-gal	PPA1340 promoter	Constitutive	5	This work
		pAGD687			ColE1/p545	Cutibacterium acnes codon optimized Abe1 RT and ncRNA CspRecT and EcSSB	beta-gal	PPA1340 promoter	Constitutive	5	This work
		pAGD688			ColE1/p545	Cutibacterium acnes codon optimized Kva1 RT and ncRNA CspRecT and EcSSB	beta-gal	PPA1340 promoter	Constitutive	5	This work
		pAGD689			ColE1/p545	Cutibacterium acnes codon optimized Eas1 RT and ncRNA CspRecT and EcSSB	beta-gal	PPA1340 promoter	Constitutive	5	This work
		pAGD690			ColE1/p545	Cutibacterium acnes codon optimized Csp1 RT and ncRNA CspRecT and EcSSB	beta-gal	PPA1340 promoter	Constitutive	5	This work
		pAGD691			ColE1/p545	Cutibacterium acnes codon optimized Tsp1 RT and ncRNA CspRecT and EcSSB	beta-gal	PPA1340 promoter	Constitutive	5	This work
		pAGD692			ColE1/p545	Cutibacterium acnes codon optimized Ebu1 RT and ncRNA CspRecT and EcSSB	beta-gal	PPA1340 promoter	Constitutive	5	This work
		pAGD693			ColE1/p545	Cutibacterium acnes codon optimized Hcl1 RT and ncRNA CspRecT and EcSSB	beta-gal	PPA1340 promoter	Constitutive	5	This work
		pAGD734			ColE1/p545	Cutibacterium acnes codon optimized AnaRecT and CaSSB	beta-gal	PPA1340 promoter	Constitutive	5	This work
		pAGD735			ColE1/p545	Cutibacterium acnes codon optimized Eco1 RT and ncRNA AnaRecT and CaSSB	beta-gal	PPA1340 promoter	Constitutive	5	This work
		pAGD736			ColE1/p545	Cutibacterium acnes codon optimized Ban1 RT and ncRNA AnaRecT and CaSSB	beta-gal	PPA1340 promoter	Constitutive	5	This work
		pAGD737			ColE1/p545	Cutibacterium acnes codon optimized Ebu1 RT and ncRNA AnaRecT and CaSSB	beta-gal	PPA1340 promoter	Constitutive	5	This work
		pAGD738			ColE1/p545	Cutibacterium acnes codon optimized DouRecT and CaSSB	beta-gal	PPA1340 promoter	Constitutive	5	This work
		pAGD739			ColE1/p545	Cutibacterium acnes codon optimized Eco1 RT and ncRNA DouRecT and CaSSB	beta-gal	PPA1340 promoter	Constitutive	5	This work
		pAGD740			ColE1/p545	Cutibacterium acnes codon optimized Ban1 RT and ncRNA DouRecT and CaSSB	beta-gal	PPA1340 promoter	Constitutive	5	This work
		pAGD741			ColE1/p545	Cutibacterium acnes codon optimized Ebu1 RT and ncRNA DouRecT and CaSSB	beta-gal	PPA1340 promoter	Constitutive	5	This work

### Sheet: Supplemental Table 5, gBlocks
	gBlock Name	Target Species	Target gene	Sequence
	gEc_lacZ	Escherichia coli	lacZ	GATTACATCATTCGACGCATACAGCTCTTCAAAGAAGTTGGGTAACGCCAGGGTTTTCCCAGTCACGACAAAACGACGGCCAGTGAATCCGTAATCATGGTCATCCCTGAAGAGCTGAGACCTAT
	gCf_lacZ	Citrobacter freundii	lacZ	GATTACATCATTCGACGCATACAGCTCTTCAAAGGAGCTGCGTGACGCCGGGATTTTCCCAGTCACGGCAGAACAGCGGAGAGTGAATCTGTGTTCAGGTTCATCCCTGAAGAGCTGAGACCTAT
	gKp_lacZ	Klebsiella pneumoniae	lacZ	GATTACATCATTCGACGCATACAGCTCTTCAAAGATGCAAATTAGCGATACCGGCCGCAGCCACACTCCTTCACGCCGTCCTCGCCCGTGAAGACTGGCAGAACCCCTGAAGAGCTGAGACCTAT
	gEa_IR	Erwinia amylovora	intergenic region	GATTACATCATTCGACGCATACAGCTCTTCAAAGCACCATTATGGTTCGGAAGTTTCATGTGGTTGGCGGTTTGTAGGTTTTTGTTACTGGCGGGAGCATAAAACCCTGAAGAGCTGAGACCTAT
	gVn_FglH	Vibrio natriegens	fglH	GATTACATCATTCGACGCATACAGCTCTTCAAAGTGTAACGTTAGATGAAACCACGAGCGCGACTAAATCGGCTAACGCGGATTTGTCGAAAAGTAATGATTCGCCCTGAAGAGCTGAGACCTAT
	gSo_FglH	Aeromonas hydrophila	fglH	GATTACATCATTCGACGCATACAGCTCTTCAAAGTATCGTACTAAAAGAAGCGACCCAAGCTAAAAAGTCGGCTGGTAATCAGATCAAAAAAGGCTCTGATATGCCCTGAAGAGCTGAGACCTAT
	gAh_FglH	Shewanella oneidensis	fglH	GATTACATCATTCGACGCATACAGCTCTTCAAAGCATCTTCCAGCCCGATCAGGTCAACGGCATCTACAGTGACATCAAGGCGCACAAGGTGGGCGACATCATCCCCTGAAGAGCTGAGACCTAT
	gPa_phmZ	Pseudomonas aeruginosa	phmZ	GATTACATCATTCGACGCATACAGCTCTTCAAAGAAAAGATGAATAATTCGAATCTTGCTGCTGCGCGTTGATACAAGTTGTTACCGGGGAATGGAAGTCCCGTCCCTGAAGAGCTGAGACCTAT
	gPp_PP5042	Pseudomonas putida	ykgJ	GATTACATCATTCGACGCATACAGCTCTTCAAAGGGTCTCCAGGCGGTCGACTTCGGCCGCGGCGATCACGTTTTCATCTTTATAGGGTGGATCACGGTCTTGGCCCTGAAGAGCTGAGACCTAT
	gPs_IR	Pseudomnas syringae	intergenic region	GATTACATCATTCGACGCATACAGCTCTTCAAAGTCCGTACCCGGGCAACAACCTAGCAGTAGTGCTAGAACTGATGTGCATCGGCGTAAAAAAATCCTATCCGCCCTGAAGAGCTGAGACCTAT
	gAbay_Gly	Acinetobacter baylyi	glycosiltransferase	GATTACATCATTCGACGCATACAGCTCTTCAAAGATTAACGCCGTTCTTGTCATGTGTTGTTCCTGCCTGAAGCTGAAAATCTGAAAAAGTTTATTCCAGCCTTCCCTGAAGAGCTGAGACCTAT
	gSs_PurA	Streptococccus suis	purA	GATTACATCATTCGACGCATACAGCTCTTCAAAGCATCAGTAGTTGTTGTAGGAACCCAGTGGGGCGACTAAGGGTAAAATTACAGACTTCTTGTCTGCTAATGCCCTGAAGAGCTGAGACCTAT
	*SapI target sites
	*donor template cloned in the ncRNA of the diverse retrons

### Sheet: Supplemental Table 6, Primers
	Primer Name	Sequence (inclunding illumina adapters)	Direction	Purpose
	AGMi049	CTTTCCCTACACGACGCTCTTCCGATCTacaaccGGAATTGTGAGCGGATAACAATTTCA	F	Analysis of retron recombineering in E. coli lacZ locus mixed replicates (rep1)
	AGMi050	CTTTCCCTACACGACGCTCTTCCGATCTcgcgtcGGAATTGTGAGCGGATAACAATTTCA	F	Analysis of retron recombineering in E. coli lacZ locus mixed replicates (rep2)
	AGMi051	CTTTCCCTACACGACGCTCTTCCGATCTtggcatGGAATTGTGAGCGGATAACAATTTCA	F	Analysis of retron recombineering in E. coli lacZ locus mixed replicates (rep3)
	AGMi036	GGAGTTCAGACGTGTGCTCTTCCGATCTTGAGGGGACGACGACAGTATC	R	Analysis of multiplexed retron deletions in E. coli lacZ locus
	AGMi052	CTTTCCCTACACGACGCTCTTCCGATCTacaaccGGGATCGCTTATCCGTATTTTGATTG	F	Analysis of retron recombineering in Citrobacter freundii lacZ locus mixed replicates (rep1)
	AGMi053	CTTTCCCTACACGACGCTCTTCCGATCTcgcgtcGGGATCGCTTATCCGTATTTTGATTG	F	Analysis of retron recombineering in Citrobacter freundii lacZ locus mixed replicates (rep2)
	AGMi054	CTTTCCCTACACGACGCTCTTCCGATCTtggcatGGGATCGCTTATCCGTATTTTGATTG	F	Analysis of retron recombineering in Citrobacter freundiilacZ locus mixed replicates (rep3)
	AGMi055	GGAGTTCAGACGTGTGCTCTTCCGATCTTTGTGGCAGATCGCTTGTCAGC	R	Analysis of retron recombineering in Citrobacter freundiilacZ locus
	AGMi056	CTTTCCCTACACGACGCTCTTCCGATCTacaaccCCTGTTTAGCGAACGACAATTTCTG	F	Analysis of retron recombineering in Klebsiella pneumoniae lacZ locus mixed replicates (rep1)
	AGMi057	CTTTCCCTACACGACGCTCTTCCGATCTcgcgtcCCTGTTTAGCGAACGACAATTTCTG	F	Analysis of retron recombineering in Klebsiella pneumoniae lacZ locus mixed replicates (rep2)
	AGMi058	CTTTCCCTACACGACGCTCTTCCGATCTtggcatCCTGTTTAGCGAACGACAATTTCTG	F	Analysis of retron recombineering in Klebsiella pneumoniae lacZ locus mixed replicates (rep3)
	AGMi059	GGAGTTCAGACGTGTGCTCTTCCGATCTAGTCCGGTAGATCCTGCGTCAA	R	Analysis of retron recombineering in Klebsiella pneumoniae lacZ locus
	AGMi060	CTTTCCCTACACGACGCTCTTCCGATCTacaaccCTTCTCGGGTTACGGAAATGTGTAA	F	Analysis of retron recombineering in Pseudomonas aeruginosa PAO1 phzM locus mixed replicates (rep1)
	AGMi061	CTTTCCCTACACGACGCTCTTCCGATCTcgcgtcCTTCTCGGGTTACGGAAATGTGTAA	F	Analysis of retron recombineering in Pseudomonas aeruginosa PAO1 phzM locus mixed replicates (rep2)
	AGMi062	CTTTCCCTACACGACGCTCTTCCGATCTtggcatCTTCTCGGGTTACGGAAATGTGTAA	F	Analysis of retron recombineering in Pseudomonas aeruginosa PAO1 phzM locus mixed replicates (rep3)
	AGMi063	GGAGTTCAGACGTGTGCTCTTCCGATCTTGGCTGGTGGGGGTATTGGC	R	Analysis of retron recombineering in Pseudomonas aeruginosa PAO1 phzM locus
	AGMi072	CTTTCCCTACACGACGCTCTTCCGATCTacaaccGGGAAGAAGATTCCTGACGGAATC	F	Analysis of retron recombineering in Streptococcus suis purA locus mixed replicates (rep1)
	AGMi073	CTTTCCCTACACGACGCTCTTCCGATCTcgcgtcGGGAAGAAGATTCCTGACGGAATC	F	Analysis of retron recombineering in Streptococcus suis purA locus mixed replicates (rep2)
	AGMi074	CTTTCCCTACACGACGCTCTTCCGATCTtggcatGGGAAGAAGATTCCTGACGGAATC	F	Analysis of retron recombineering in Streptococcus suis purA locus mixed replicates (rep3)
	AGMi075	GGAGTTCAGACGTGTGCTCTTCCGATCTGTGTAAAACGAAACTTGCAGGTGAGATTC	R	Analysis of retron recombineering in Streptococcus suis purA
	AGMi076	CTTTCCCTACACGACGCTCTTCCGATCTacaaccCCTCATACCCCGCATAATCACC	F	Analysis of retron recombineering in Erwinia amylovorsans Eat8 intergenic region mixed replicates (rep1)
	AGMi077	CTTTCCCTACACGACGCTCTTCCGATCTcgcgtcCCTCATACCCCGCATAATCACC	F	Analysis of retron recombineering in Erwinia amylovorsans Eat8 intergenic region mixed replicates (rep2)
	AGMi078	CTTTCCCTACACGACGCTCTTCCGATCTtggcatCCTCATACCCCGCATAATCACC	F	Analysis of retron recombineering in Erwinia amylovorsans Eat8 intergenic region mixed replicates (rep3)
	AGMi079	GGAGTTCAGACGTGTGCTCTTCCGATCTTCCCCTACAATCCTGATCATAGCGTTG	R	Analysis of retron recombineering in Erwinia amylovorsans Eat8 intergenic region
	AGMi080	CTTTCCCTACACGACGCTCTTCCGATCTacaaccCCCATACTGGCTGAACCGACAG	F	Analysis of retron recombineering in Erwinia amylovorsans HP22 intergenic region mixed replicates (rep1)
	AGMi081	CTTTCCCTACACGACGCTCTTCCGATCTcgcgtcCCCATACTGGCTGAACCGACAG	F	Analysis of retron recombineering in Erwinia amylovorsans HP22 intergenic region mixed replicates (rep2)
	AGMi082	CTTTCCCTACACGACGCTCTTCCGATCTtggcatCCCATACTGGCTGAACCGACAG	F	Analysis of retron recombineering in Erwinia amylovorsans HP22 intergenic region mixed replicates (rep3)
	AGMi083	GGAGTTCAGACGTGTGCTCTTCCGATCTCGATCAATGCCGCAGAATGCGC	R	Analysis of retron recombineering in Erwinia amylovorsans HP22 intergenic region
	AGMi084	CTTTCCCTACACGACGCTCTTCCGATCTacaaccGCCTGACGATTGTGCAGTCCTTG	F	Analysis of retron recombineering in Pseudomonas syringae B728a intergenic region mixed replicates (rep1)
	AGMi085	CTTTCCCTACACGACGCTCTTCCGATCTcgcgtcGCCTGACGATTGTGCAGTCCTTG	F	Analysis of retron recombineering in Pseudomonas syringae B728a intergenic region mixed replicates (rep2)
	AGMi086	CTTTCCCTACACGACGCTCTTCCGATCTtggcatGCCTGACGATTGTGCAGTCCTTG	F	Analysis of retron recombineering in Pseudomonas syringae B728a intergenic region mixed replicates (rep3)
	AGMi087	GGAGTTCAGACGTGTGCTCTTCCGATCTTTGGGGGCGGGAAGATCCAG	R	Analysis of retron recombineering in Pseudomonas syringae B728a
	AGMi100	CTTTCCCTACACGACGCTCTTCCGATCTacaaccGTGTTGAGACTAGACCCTTCGAC	F	Analysis of retron recombineering in Pseudomonas putida KT2440 PP_5042 gene replicates (rep1)
	AGMi101	CTTTCCCTACACGACGCTCTTCCGATCTcgcgtcGTGTTGAGACTAGACCCTTCGAC	F	Analysis of retron recombineering in Pseudomonas putida KT2440 PP_5042 gene replicates (rep2)
	AGMi102	CTTTCCCTACACGACGCTCTTCCGATCTtggcatGTGTTGAGACTAGACCCTTCGAC	F	Analysis of retron recombineering in Pseudomonas putida KT2440 PP_5042 gene replicates (rep3)
	AGMi103	GGAGTTCAGACGTGTGCTCTTCCGATCTTTGATCTTCACCTCCACCGGCAG	R	Analysis of retron recombineering in Pseudomonas putida KT2440 PP_5042 gene
	AGMi104	CTTTCCCTACACGACGCTCTTCCGATCTacaaccTGAGGGGACGACGACAGTATC	F	Analysis of retron recombineering in Shewanella oneidensis MR-1 lacZ gene from MG1655 replicates (rep1)
	AGMi105	CTTTCCCTACACGACGCTCTTCCGATCTcgcgtcTGAGGGGACGACGACAGTATC	F	Analysis of retron recombineering in Shewanella oneidensis MR-1 lacZ gene from MG1655 replicates (rep2)
	AGMi106	CTTTCCCTACACGACGCTCTTCCGATCTtggcatTGAGGGGACGACGACAGTATC	F	Analysis of retron recombineering in Shewanella oneidensis MR-1 lacZ gene from MG1655 replicates (rep3)
	AGMi107	GGAGTTCAGACGTGTGCTCTTCCGATCTCAAAGTCATCTTAGCGCCCTACTCG	R	Analysis of retron recombineering in Shewanella oneidensis MR-1 lacZ gene from MG1655
	AGMi108	CTTTCCCTACACGACGCTCTTCCGATCTACCGTCACATCGAGAACCTCC	F	Analysis of retron recombineering in Cutibacterium acnes beta galactosidase gene from KPA171202
	AGMi109	GGAGTTCAGACGTGTGCTCTTCCGATCTGACTAGCTGAAACCGCCAGGT	R	Analysis of retron recombineering in Cutibacterium acnes beta galactosidase gene from KPA171202
	Kpneumoniae_sbcB	T*A*GCGTCAACCAGCCCGGATTTTTATTCCACGATTAACCTTCGGCACCAGCCCTTCCCTCGACCGGCC*G*G		Construction of Klebsiella pneumoniae ΔrecJ/ ΔsbcB strain
	Kpneumoniae_recJ	G*C*GGCGGCAGGTCGGCGGGGAGTTCGACGCCGTCACTCGCGGCGGCGTAGTTGTATCTGTTGTTTCAC*G*C		Construction of Klebsiella pneumoniae ΔrecJ/ ΔsbcB strain
	Illumina adapter
	Barcode for different replicates
	*phosphorothioated bonds
